# Genetic Gains in IRRI’s Rice Salinity Breeding and Elite Panel Development as a Future Breeding Resource

**DOI:** 10.1101/2023.06.14.544895

**Authors:** Apurva Khanna, Joie Ramos, Ma Teresa Sta. Cruz, Margaret Catolos, Mahender Anumalla, Andres Godwin, Glenn Gregorio, Rakesh Kumar Singh, Shalabh Dixit, Jauhar Ali, Md Rafiqul Islam, Vikas Kumar Singh, Akhlasur Rahman, Hasina Khatun, Daniel Joseph Pisano, Sankalp Bhosale, Waseem Hussain

**Affiliations:** Rice Breeding Innovation Platform, International Rice Research Institute (IRRI), Los Baños, Laguna 4031, Philippines; Southeast Asian Regional Center for Graduate Study and Research in Agriculture (SEARCA) and University of Philippines, Los Baños, Laguna 4031, Philippines; Crop Diversification and Genetics, International Center for Biosaline Agriculture (ICBA), 14660, Al Ruwayyah 2, Academic City, Dubai, United Arab Emirates; Plant Breeding Division, Bangladesh Rice Research Institute (BRRI), Gazipur 1701, Bangladesh; IRRI South Asia Regional Center (IRRI-SA Hub), Hyderabad, Telangana 502324, India

**Keywords:** Rice, Historical Data, Pedigrees, Salinity, Genetic trends

## Abstract

Genetic gain is a crucial parameter to check the breeding program’s success and help optimize future breeding strategies for enhanced genetic gains. In this work, IRRI’s historical data from the Philippines and Bangladesh of the salinity breeding program was used to estimate the genetic gains and identify the best lines based on higher breeding values for yield as a future genetic resource. Two-stage mixed-model approach accounting for experimental design factors and pedigrees was adopted to obtain the breeding values for yield and estimate genetic trends under the salinity conditions. A positive genetic trend of 0.1% per annum with a yield advantage of 1.52 kg/ha for the Philippines and 0.31% per annum with a yield advantage of 14.02 kg/ha for Bangladesh datasets was observed. For the released varieties, genetic gain was 0.12% per annum with a yield advantage of 2.2 kg/ha/year and 0.14% per annum with a yield advantage of 5.9 kg/ha/year, respectively. Further, based on higher breeding values for grain yield, a core set of the top 145 genotypes with higher breeding values of >2400 kg/ha in the Philippines and >3500 kg/ha in Bangladesh with a selection accuracy >0.4 were selected for formulating the elite breeding panel as a future breeding resource. Conclusively, higher genetic gains are pivotal in IRRI’s rice salinity breeding program, which requires a holistic breeding approach with a major paradigm shift in breeding strategies to enhance genetic gains.

**Key Message:** Estimating genetic gains and formulating a future salinity elite breeding panel for rice pave the way for developing better high-yielding salinity tolerant lines with enhanced genetic gains.
