## Supplementary Tables for "Genetic Gains in IRRI’s Rice Salinity Breeding and Elite Panel Development as a Future Breeding Resource"

### Sheet: Information_Sheet
Genetic Gains in IRRI’s Rice Salinity Breeding and Elite Panel Development as a Future Breeding Resource
Apurva Khanna1, Joie Ramos1, Ma Teresa Sta. Cruz1, Margaret Catolos1, Mahender Anumalla1, Andres Godwin1, Glenn Gregorio2, Rakesh Kumar Singh3, Shalabh Dixit1, Jauhar Ali1, Md Rafiqul Islam4, Vikas Kumar Singh5, Akhlasur Rahman4, Hasina Khatun4, Daniel Joseph Pisano1, Sankalp Bhosale1, Waseem Hussain1*
Mohammad Rafiqul Islam4, Vikas Kumar Singh5 , Akhlasur Rahman4, Daniel Joseph Pisano1, Sankalp Bhosale1, Waseem Hussain1*
Corresponding Author
Waseem Hussain
Scientist, Rice Breeding Innovation Platform, International Rice Research Institute (IRRI), Los Baños, Laguna 4031, Philippines.
email: waseem.hussain@irri.org
Orchid ID: 0000-0002-6861-0193
1 Rice Breeding Innovation Platform, International Rice Research Institute (IRRI), Los Baños, Laguna 4031, Philippines.
2 Southeast Asian Regional Center for Graduate Study and Research in Agriculture (SEARCA) and University of Philippines, Los Baños, Laguna 4031, Philippines.
3 Crop Diversification and Genetics, International Center for Biosaline Agriculture (ICBA), 14660, Al Ruwayyah 2, Academic City, Dubai, United Arab Emirates.
4 Plant Breeding Division, Bangladesh Rice Research Institute (BRRI), Gazipur 1701, Bangladesh.
5 IRRI South Asia Regional Center (IRRI-SA Hub), Hyderabad, Telengana 50232.
Note:	Tables			Sheet No.
	Information Sheet			Sheet 1
	Supplementary Table 1			Sheet 2
	Supplementary Table 2			Sheet 3
	Supplementary Table 3			Sheet 4

### Sheet: Supplementary Table 1
Table 1: Historical reproductive stage salinity stress trials conducted at Philippines and Bangladesh
Trials conducted at Philippines
Trial Name	Experimental Design	Season	Year	Reps
T2 _2008WS	RCBD	WS	2008	3
T3 _2012WS	RCBD	WS	2012	3
T10 _2013WS	RCBD	WS	2013	2
T7 _2013DS	RCBD	DS	2013	2
T10 _2014DS	RCBD	DS	2014	2
T20 _2015WS	Augmented RCBD	WS	2015	2
T21 _2016DS	Augmented RCBD	DS	2016	4
T36 _2016WS	Augmented RCBD	WS	2016	8
T23 _2017DS	Augmented RCBD	DS	2017	8
T24 _2017DS	Augmented RCBD	DS	2017	8
T42 _2017WS	Augmented RCBD	WS	2017	8
T43 _2018WS	Row-column	WS	2018	2
T48 _2019	Augmented RCBD	DS	2019	4
T49 _2019WS	Alpha lattice	WS	2019	2
Trials conducted at Bangladesh
Trial Name	Experimental design	Season	Year	Reps
Trial1_ 2005_Stress Aman	RCBD	Aman	2005	2
Trial2_ 2005_Stress Boro	RCBD	Boro	2005	2
Trial6_ 2006_Stress Aman	RCBD	Aman	2006	2
Trial11_ 2007_Stress Aman	RCBD	Aman	2007	2
Trial18_ 2008_Stress Boro	RCBD	Boro	2008	2
Trial19_ 2008_Stress Aman	RCBD	Aman	2008	2
Trial20_ 2009_Stress Aman	RCBD	Aman	2009	2
Trial31_ 2009_Stress Boro	RCBD	Boro	2009	2
Trial34_ 2010_Stress Aman	RCBD	Aman	2010	2
Trial56_ 2010_Stress Boro	RCBD	Boro	2010	2
Trial62_ 2011_Stress Aman	RCBD	Aman	2011	2
Trial65_ 2011_Stress Boro	RCBD	Boro	2011	2
Trial67_ 2012_Stress Aman	RCBD	Aman	2012	2
Trial79_ 2012_Stress Boro	RCBD	Boro	2012	2
Trial92_ 2013_Stress Aman	RCBD	Aman	2013	2
Trial102_ 2013_Stress Boro	RCBD	Boro	2013	2
Trial106_ 2014_Stress Aman	RCBD	Aman	2014	2
Trial111_ 2014_Stress Boro	RCBD	Boro	2014	2
Note:	DS	Dry Season	From January to April
	WS	Wet Season	From late June to September
	RCBD	Randomized Complete Block Design

### Sheet: Supplementary Table 2
Table 3: Detailed characterstics of 87 genotypes forming the breeding panel with their breeding values and additional selection criterions followed to nail-down top performers from Philippine Data set
SN	ProductID	Designation	Breeding Values (Yield)	Parentage	Male_Parent	Female_Parent	Cross-Type	Additonal Features	Refrence/Site
1	156596	IR87842-5-1-3-1-3-BAYB	4720.35	IRBB65/IR03A477//MTU1113	MTU1113	IR96832	Three-waycross	Zinc efficient genotype posessed high zinc concat Zinc deficient sites Bay, Bukidnon, Bohol with decent yields	Goloranetal.,2019
2	48184	IR03W134	3814.8	OG6653-33/2*IR69502-6-SRN3-UBN1-B	IR69502-6-SRN3-UBN1-B	IR77379	Backcross	Tolerant for coasal and acid soils (BRRI Dhan 55), best performer in San Dionio Iloilo (Iron toxic screening site)
3	1258261	IR121094-B-B-AJY3-2-B	2920.67	IRRI154*2/IRBLKH-K3[CO]	IR 134303:6	IRRI 154	Backcross	AFACI, NCT-Nominations- 2022 for Thailand; Salt Tol variety provided by IRRI for AFACI	http://www.afaci.org/country/tha/about/view
4	48200	IR85891-B-B-AJY1-B	2755.65	IRRI126/AS996//IR68144-2B-2-2-3-1/IR61920-3B-22-2-1(NSICRC106///IR65185-3B-8-3-2(PSBRC84)/IR71700-247-1-1-2//IR72593-B-3-2-3-3/IR00A117	IR 84115	IR 84109	Double cross	It Can withstand salinity and severe iron toxicity, such as in rice areas Visayas and Mindanao in the Philippines; IR68144, one of the parentals ia a Zinc biofortified genotype	Goloran et al., 2019; https://cgspace.cgiar.org/bitstream/handle/10947/4168/GRiSP%20annual%20report%202014.pdf?sequ
5	1258011	IR121188-28-1-CMU2-2-B	2718.15	IRRI 154*2/IRBLKH-K3[CO]	IR 134303:6	IRRI 154	Backcross	AFACI, NCT-Nominations- 2022 for Philippines	http://www.afaci.org/country/tha/about/view
6	840659	IR117678-406-1-3-1	2703.65	IR91326-20-2-1-4/WHDIS-75-1-127//IR91326-20-2-1-4/IRBB60(IR72920-1-44-4)	IR 123693	IR 123692	Double cross	with Sub1 (MAS, SC3 and ART5 marker)
7	840772	IR117677-397-1-1-2	2670.35	IR04A429/IR74371-46-1-1//IR04A429/IRBB23	IR 123695	IR 123694	Double cross
8	286486	IR84706-3MP-R-8	2656.87	IR66946-3R-178-1-1/4*IR29	IR 29	IR 84705	Backcross	NIL with saltol (MAS)
9	286448	IR83282-2R-5311-R	2652.45	IR29*4/POKKALIB	IR 83281	IR 29	Backcross	NIL with saltol (MAS)
10	1258643	IR121172-22-3-1-1-B	2642.21	IRRI154*3/IRBLKH-K3[CO]	IR 134378:78	IRRI 154	Backcross
11	840701	IR117676-318-1-1-1	2640.39	IR06A145/WHDIS-75-1-127//IR06A145/IRBB60(IR72920-1-44-4)	IR 123699	IR 123698	Double cross	AFACI, NCT-Nominations- 2022 for Sri Lanka, with Sub1 (MAS, SC3 and ART5 marker)	IRRI(Personal Communication), https://doa.gov.lk/rrdi_rice_at401/
12	48193	IR 58443-6B-10-3	2637.42	AT401/IR31868-64-2-3-3-3	IR 31868-64-2-3-3-3	AT 401	Single cross	AT 401, donor line is a popular released variety in 1992 for coastal saline areas of Sri Lanka from the cross Bg 94-1/Pokkali; The variety showed superior performance for yield under DSR conditions; Supplementary Table 3	https://doa.gov.lk/rrdi_rice_at401/
13	902503	IR112462-B-25-2-1-1	2625.29	IR29/SADRI	SADRI	IR 29	Single cross	AFACI, NCT-Nominations 2022 for Bangladesh, Salt Tol variety disseminated to farmers by IRRI during WS-21, found prominant in earlier trials, excellent grain quality, check aroma	http://www.afaci.org/country/lao/about/view
14	840577	IR117678-312-1-3-1	2624.58	IRRI154/WHDIS-75-1-127//IRRI154/TADUKAN////IRRI154/IR96322-34-223-B//IRRI154/IR94226-B-177	IR 123718	IR 123717	Double cross
15	840618	IR117678-338-1-1-2	2615.56	IR82635-B-B-75-2/IR74371-46-1-1//IR82635-B-B-75-2/IRBB23	IR 123681	IR 123680	Double cross
16	295581	SUPA	2536.01	SUPA	0	SUPA	Unknown selection method	ESA Most preferred variety because of its low amylose (<14%), large grain size, and very aromatic, photosensitive
17	553383	IR16T1009	2514.73	IR11T156/IR05N412	IR 05N412	IR11T156	Single cross	AFACI, NCT-Nominations- 2022 for Thailand	http://www.afaci.org/country/tha/about/view
18	913314	IR112447-B-B-CMU21-1-1	2511.52	Unknown	0	0	Unknown selection method
19	204532	IR12T129	2510.53	CHERIVIRUPPU/IR05F101	IR 05F101	CHERIVIRUPPU	Single cross	CHERIVIRUPPU, salinity tolerant Landrace. This line is bred for " 2 in 1" trait salinity with sub1
20	569245	IR16T1115	2507.56	IR12T217/PR38012-3B-3-1	PR 38012-3B-3-1	IR12T217	Single cross	PR 38012-3B-3-1-High yielding with good plant type
21	903107	IR112457-B-BAY29-3-1-1	2503.94	SADRI/IR29	IR 29	SADRI	Single cross
22	902439	IR112577-334-1-2-1-1	2494.52	IR117800:9/2*IRRI104	IRRI 104	IR 125380:13	Backcross		https://nseedcouncil.bpinsicpvpo.com.ph/seed%20catalogue.php
23	1042338	IR63307-4B-4-3(NSICRC182)	2493.84	IR51511-B-B-34-B/TCCP266-2-49-B-B-3	TCCP 266-2-49-B-B-3	IR 51511-B-B-34-B	Single cross	IRRI 147, Salinas 1, NSIC RC 182, released for Philippines in 2009 through recombination breeding, AFACT, NCT Nominations-2022 for Indonesia, Vietnam & Sri Lanka	https://nseedcouncil.bpinsicpvpo.com.ph/seed%20catalogue.php
24	539904	IR16T1083	2487.8	IR106466:9//IR73012-137-2-2-2/PSBRC10(IR50404-57-2-2-3)	IRRI 154	0	Three-way cross
25	51692	IR96184-24-1-1-AJY2	2481.14	IR90182/IR90191	IR 90191	IR 90182	Single cross
26	1258349	IR117839-22-15-B-CMU10-1-B	2479.29	IRRI 154*2/IRBLKH-K3[CO]	IR 134303:6	IRRI 154	Backcross	AFACI, NCT-Nominations- 2022 for Philippines and Vietnam	http://www.afaci.org/country/tha/about/view
27	293885	IR15T1059	2470.86	IR10C135/IR05N412//GSRIR1-8-S6-S3-Y2	GSR IR 1-8-S6-S3-Y2	IR 100560	Three-way cross
28	569189	IR16T1100	2469.05	IR10F336/IR12T101	IR12T101	IR 10F336	Single cross
29	902465	IR112557-B-B-SBN5-1-1	2463.72	DAYAITOHRICE6/2*IRRI156//IR00W102///2*IRRI104	IRRI 104	IR 127254	Backcross
30	569310	IR16T1131	2456.97	BRRIDHAN55/IR58443-6B-10-3//BRRIDHAN55	BRRI DHAN 55	IR 106291	Three-way cross
31	902415	IR112512-B-B-AJY2-1-1	2454.54	IR117799:21/IRRI104//IR117800:22/IRRI104	IR 125385	IR 125371:2	Double cross
32	569322	IR16T1133	2449.04	BRRIDHAN53/IR58443-6B-10-3	IR 58443-6B-10-3	BRRI DHAN 53	Single cross
33	204388	IR12T170	2444.92	A69-1/IR03A477	IR 03A477	A 69-1	Single cross	A69-1 - salinity and Zn def tolerant line with good plant type
34	819163	IR117665-379-1-1-2	2439.39	IR66946-3R-116-1-1/IR09F154	IR 09F154	IR 66946-3R-116-1-1	Single cross	with Sub1 (MAS, SC3 and ART5 marker)
35	539688	IR16T1034	2439.02	IR12T101/PR38012-3B-3-1	PR 38012-3B-3-1	IR12T101	Single cross
36	539728	IR16T1042	2438.49	IR13T101/PR38012-3B-3-1	PR 38012-3B-3-1	IR13T101	Single cross
37	1152861	IR117841-2-1RGA-1RGA-1RGA-2	2435.17	IR116285:4/2*IRRI154	IRRI 154	IR 116559:1	Backcross
38	902401	IR112447-B-B-CMU16-1-1	2428.78	IR117797:8/IRRI104//IR117799:5/IRRI104	IR 125367	IR 125346:12	Double cross
39	270939	GSRIR1-DQ121-Y6-D2	2426.64	IR99621-181/IR99620-158//IRRI149	IRRI 149	IR 102618	Three-way cross
40	553394	IR16T1012	2411.81	IR11T252/PR36831-31-1-1-1-1-1	PR 36831-31-1-1-1-1-1	IR11T252	Single cross	PR 36831-31-1-1-1-1-1 - good plant type and high yielding
41	876336	IR112543-B-B-CMU2-1-1	2410.12	IDSA77/BRRIDHAN55	BRRI DHAN 55	IDSA 77	Single cross
42	539555	IR16T1021	2407.08	HHZ1-Y4-Y1/IR12T101	IR12T101	HHZ 1-Y 4-Y 1	Single cross	HHZ 1-Y 4-Y 1 - GSR material, tolerant in calcareous soil of Bohol Philippines	Goloran et al., 2019
43	130955	IR100679-AJY74-AJY1-2	2406.3	BR7840-54-3-1/IRRI123	IRRI 123	BR 7840-54-3-1	Single cross	BR7840-54-3-1, Biofortified rice
44	251992	IR15R1013	2404.05	SUPA/4*IRRI154	IRRI 154	IR 106172	Backcross
45	902459	IR112464-B-B-AJY3-1-1	2402.95	DAYAITOHRICE6/2*IRRI156//IR00W102///2*IRRI156	IRRI 156	IR 127217	Backcross
46	1152470	IR117833-15-1RGA-1RGA-1RGA-2	2401.7	IR116285:10/2*IRRI154	IRRI 154	IR 116560:3	Backcross
47	539887	IR16T1080	2397.35	IR104005:1//IR73012-137-2-2-2/PSBRC10(IR50404-57-2-2-3)	IRRI 154	IR 104005:1	Three-way cross
48	876338	IR112502-B-B-CMU3-1-1	2387.75	A69-1/BRRIDHAN55	BRRI DHAN 55	A 69-1	Single cross		Lamo et. al., 2017
49	259899	GSRIR1-DQ62-D7-D1	2383.85	IR74371-70-1-1/WAB880-1-27-9-2-P1-HB//IRRI123/DULAR(ACC32561)///VANDANA/KALINGAIII	IR 102614	IR 108065/IR 105139	Complex cross	One of the Donor lines used is NERICA WAB 880-1-27-9-2-P1-HB (Line provided by IRRI for NERICA Panel)
50	539671	IR16T1031	2383.54	PR38012-3B-3-1/IR12T101	IR12T101	PR 38012-3B-3-1	Single cross
51	819539	IR117839-11-5-3-2	2383.5	IR116285:29/2*IRRI154	IRRI 154	IR 116563:1	Backcross
52	553388	IR16T1011	2381.17	IR11T251/IR09N522	IR 09N522	IR11T251	Single cross
53	539677	IR16T1033	2380.83	A69-1/PR38012-3B-3-1	PR 38012-3B-3-1	A 69-1	Single cross
54	187213	IR100661-AJY24-AJY3-CMU1	2380.8	IR06N170/IR03W134	IR 03W134	IR 06N170	Single cross
55	1633828	IR100638-12-AJY3-CMU2	2380.21	IR15A2525/IR14A510	IR14A510	IR15A2525	Single cross
56	1258246	IR117749-B-B-CMU6-1-B	2379.65	IRRI 154*2/IRBLKH-K3[CO]	IR 134303:6	IRRI 154	Backcross	AFACI, NCT-Nominations- 2022 for Lao PDR and Myanmar	http://www.afaci.org/country/tha/about/view
57	1152545	IR117834-18-1RGA-1RGA-1RGA-2	2376.3	IR116285:15/2*IRRI154	IRRI 154	IR 116561:1	Backcross
58	293654	IR15T1037	2374.96	PR37951-3B-37-1-2/IR03W134	IR 03W134	PR 37951-3B-37-1-2	Single cross
59	539928	IR16T1088	2374.56	IR106469:21//IR73012-137-2-2-2/PSBRC10(IR50404-57-2-2-3)	IRRI 154	0	Three-way cross
60	553362	IR16T1005	2373.43	IR06M139/IR72046-B-R-3	IR 72046-B-R-3	IRRI 198	Single cross
61	204508	IR12T123	2372.04	IR66946-3R-178-1-1/IR00A110	IR 00A110	IR 66946-3R-178-1-1	Single cross
62	78962	IR85920-1-2-1-AJY1-2-B	2368.81	IR84087-19/IR00A110//IR00A110	IR 00A110	IR 84938	Three-way cross
63	89754	IRRI 138	2364.01	IR68897A/IR60819-34-2R	IR 60819-34-2 R	IR 68897 A	Hybrid formation
64	902443	IR112422-B-10-3-1-1	2361.16	IRRI154*2/CHERIVIRUPPU	IRRI 154	IR 127111	Backcross
65	553349	IR16T1002	2357.51	IR10F548/IR03W134//IR58443-6B-10-3	IR 58443-6B-10-3	IR 100689	Three-way cross
66	539617	IR108174-B-5-AJY3-2	2357.51	IR09A136/IR12T101	IR12T101	IRRI 216	Single cross
67	185228	IR100679-SBN18-3-3	2356.32	PR40078-B-12-2/IR03W134	IR 03W134	PR 40078-B-12-2	Single cross
68	293934	IR15T1072	2349.4	PR40078-B-12-2/IR11T193//IR58443-6B-10-3	IR 58443-6B-10-3	IR 100642	Three-way cross
69	236269	IR15T1214	2344.27	IR10C145/IR04A115//IR12T217	IR12T217	IR100593	Three-waycross
70	875700	IR112577-322-1-2-1-1	2343.5	SHIROUDI/IR07T118	IR 07T118	SHIROUDI	Single cross
71	293789	IR15T1051	2340.67	PR37951-3B-37-1-2/IR11T193	IR11T193	PR 37951-3B-37-1-2	Single cross
72	51678	IR96162-9-2-2-AJY3	2340.35	IR90175/IR90178	IR 90178	IR 90175	Single cross
73	569303	IR16T1129	2335.79	BRRIDHAN53/IR58443-6B-10-3//BRRIDHAN53	BRRI DHAN 53	IR 106290	Three-way cross
74	185212	IR14T134	2335.79	IR06A144/IR45427-2B-2-2B-1-1	IR 45427-2B-2-2B-1-1	IR 06A144	Single cross
75	553426	IR16T1019	2331.02	MOKWOO/A69-1	A 69-1	MOKWOO	Single cross
76	902389	IR112501-B-16-3-1-1	2326.29	IR117797:6/IRRI104//IR117799:5/IRRI104	IR 125367	IR 125345:9	Double cross
77	186491	IR14T140	2325.44	A69-1/IR73718-23-2-1-3//A69-1/IR05A125	IR 87837	IR 87830	Double cross
78	902361	IR112497-B-B-CMU11-1-1	2316.69	BINIRAO/3*IR00W102//IRRI104	IRRI 104	IR 126180:15	Three-way cross
79	49796	IR91815-7-BAY2-1-3-3	2315.07	IR07T118/CSR28//A69-1/NSICRC158	IR 90168	IR 90194	Double cross
80	49791	IR96123-12-2-1-1-1	2313.71	IR90168/IR90193	IR 90193	IR 90168	Single cross
81	294045	IR15T1086	2313.15	MTU1010/IR58443-6B-10-3	IR 58443-6B-10-3	MTU 1010	Single cross
82	78958	IR89330-14-3-1-2-2-3	2309.01	AT401/2*IRRI128	IR 61920-3B-22-2-1 (NSIC RC 106	IR 86312	Backcross		Goloran et al., 2019
83	236608	IR15T1227	2262.19	PR40078-B-12-2/IR55179-3B-11-3//OM4498	OM4498	IR100678	Three-waycross	IR55179, the donor is an zinc efficient genotype	Goloran et al., 2019
84	236272	IR15T1215	2239.43	PR37921-B-3-2-2/IR55179-3B-11-3//OM4498	OM4498	IR100672	Three-waycross	IR55179, the donor is an zinc efficient genotype	Goloran et al., 2019
85	130894	IR97418-32-3-1-AJY1-1	2201.34	BR7840-54-3-1/BRRIDHAN29	BRRI DHAN 29	BR 7840-54-3-1	Single cross	BR7840-54-3-1, Biofortified rice
86	661936	IR16T1661	2025.8	IR10F336/IR55179-3B-11-3	IR 55179-3B-11-3	IR 10F336	Single cross	Salt Tol variety provided by IRRI for NCT- Nominations-2022& Philippines AFACI, High Yielding at Satkhira Bangladesh with av yield of 5825.11 kg/h during 2020 aman, bold grain type	http://www.afaci.org/country/tha/about/view
87	553425	IR16T1018	1962.71	IR66946-3R-178-1-1/PUSABASMATI1	PUSA BASMATI 1	IR 66946-3R-178-1-1	Single cross	IR 66946-3R-178-1-1 - a RIL, tolerant to sodic soil
Detailed characterstics of 50 genotypes forming the breeding panel with their breeding values and additional selection criterions for Bangladesh
SN	Designation	Breeding Values (Yield)	Parentage	Male_Parent	Female_Parent	Cross-Type	Additonal Features	Refrence/Site
1	BRRI dhan47	5829.77	2008	NA	NA	NA	NA
2	BR7105-4R-2	5720.48	2008	NA	NA	0	0
3	IR78794-B-Sat 29-1	5650.85	2010	IRRI142/IR13K158	IR13K158	IRRI 142	Single cross
4	BR7100-R-6-6	5568.19	2010	BR7100	BR 36	IR 61247-3B-8-2-1	Single cross
5	IR98066-102-B	5521.15	2012	NA	BRRI DHAN 29	IR 98065	Backcross
6	BR7095-R-4-4	5478.31	2010	NA	NA	0	0
7	IR98066-146-B	5464.52	2012	NA	BRRI DHAN 29	IR 98065	Backcross
8	IR59418-7B-21-3	5447.73	2008	IR10198-66-2//IR50404/AT401	IR 57048	IR 10198-66-2	Three-way cross
9	BR8114-B-7-5-1	5438.16	2012	NA	NA	0	0
10	IR11T261	5432.38	2012	OM2031/KALARATA1-24///IR69807-13-2-1/NSICRC158//IRBB60-1	IR 84042	IR 83997	Double cross
11	IR77674-3B-8-2-2-8-2-AJY6	5410.81	2013	IR67962-84-2-2-2/IR08L216	IR 08L216	IR 67962-84-2-2-2	Single cross
12	IR72579-B-3-2-3-3	5396.93	2008	NA	IR 71987	CSR 10	Three-way cross
13	IR 72593-B-3-2-3-5	5387.72	2005	IR65195-3B-13-2-3(PSBRC86)//IR20/IR24	IR 71986	IR 65195-3B-13-2-3 (PSB RC 86)	Three-way cross
14	BR8120-B-2-7-9	5334.85	2012	NA	NA	0	0
15	IR98066-86-B	5329.9	2012	NA	BRRI DHAN 29	IR 98065	Backcross
16	IR11T164	5308.73	2012	IR84089-40/IR72875-94-3-3-2//IR72875-94-3-3-2	IR 72875-94-3-3-2	IR 84944	Three-way cross
17	BR8114-B-7-5-3	5308.25	2012	NA	NA	0	0
18	IR78767-4R-9	5307.86	2007	NA	IR 61920-3B-22-2-1 (NSIC RC 106	BR 40	Single cross
19	BR7095-R-4-3	5297.64	2010	NA	NA	0	0
20	IR72046-B-R-6-1-1-1	5292.61	2005	IR31406-333-1/2*IR31142-14-1-1-3-2	IR 71350	IR 31142-14-1-1-3-2	Backcross
21	BR7084-310-AC3-7	5279.39	2012	NA	NA	0	0
22	IR78767-4R-15	5274.85	2007	NA	IR 61920-3B-22-2-1 (NSIC RC 106	BR 40	Single cross
23	IR11T159	5271.67	2012	IRRI126/AS996//IR66946-3R-178-1-1/IR71606-1-1-4-2-3-1-2(NSIC110///IRRI126/AS996//IR68144-2B-2-2-3-1/IR61920-3B-22-2-1(NSICRC106	IR 84109	IR 84108	Double cross
25	IR76346-B-B-10-1-1-1	5244.58	2005	NA	IR 65195-3B-13-2-3 (PSB RC 86)	IRRI 126	Single cross
26	BR8118-10-5-3-1	5235.64	2012	NA	NA	0	0
27	BR8125-8-4-9-3	5222.51	2012	NA	NA	0	0
28	IR76393-2B-7-1-1-3-1	5221.43	2008	IR71657-5R-B-12PB/IRRI126	IRRI 126	IR 71657-5R-B-12 PB	Single cross
29	BR7084-4R-1	5214.52	2008	NA	NA	0	0
30	TCCP266-1-3B-10-2-1	5213.67	2008	POKKALI(8558)/.	0	POKKALI (8558)	Somaclonal variant
31	IR78769-4R-1	5207.9	2007	NA	NA	BR 40	Single cross
32	IR11T256	5207.14	2012	IR03A568*2/IR66946-3R-178-1-1	IR 03A568	IR 86343	Backcross
33	BR8118-10-5-3-5	5193.07	2012	NA	NA	0	0
35	IR11T242	5157.7	2012	AT401/IR00A117	IR 00A117	AT 401	Single cross
36	IR11T262	5132.69	2012	OM2031/KALARATA1-24///IR65195-3B-13-2-3(PSBRC86)/IR77778-B-8-1-2//IR66946-3R-178-1-1	IR 84082	IR 83997	Double cross
37	IR74095-AC64	5121.81	2008	M202/OU301	OU 301	M 202	Single cross
38	IR78806-B-B-16-1-2-2-AJY1	5113.26	2008	IR65195-3B-13-2-3(PSBRC86)/IR64	IR 64	IR 65195-3B-13-2-3 (PSB RC 86)	Single cross
39	IR78767-B-SDO1-3-AJY2	5112.65	2013	BR40/IR61920-3B-22-2-1(NSICRC106	IR 61920-3B-22-2-1 (NSIC RC 106	BR 40	Single cross
40	IR11T258	5106.87	2012	IR07F101/2*IRRI124	IR 65185-3B-8-3-2 (PSB RC 84)	IR 86374	Backcross
41	BR8125-8-4-9-1	5106.36	2012	NA	NA	0	0
43	BR8118-10-5-3-4	5102.98	2012	NA	NA	0	0
44	BR8962-259-21-2-434-PHY10	5100.18	2012	NA	NA	0	0
45	IR 76397-2B-6-1-1-1-1	5098.66	2005	IR71657-5R-B-12PB/IR65195-3B-13-2-3(PSBRC86)	IR 65195-3B-13-2-3 (PSB RC 86)	IR 71657-5R-B-12 PB	Single cross
46	IR69997-AC2	5094.24	2010	BG300/TCCP266-2-49-B-B-3	TCCP 266-2-49-B-B-3	BG 300	Single cross
47	BR8114-B-7-5-2	5076.23	2012	NA	NA	0	0
48	BR7084-310-AC3-1	5071.78	2012	NA	NA	0	0
49	BRRI dhan29	5068.72	2014	NA	NA	NA	NA
50	BR 28	5068.59	2005	BR6/PURBACHI	PURBACHI	BR 6	Single cross
51	IR12T246	5061.29	2014	IR4630-22-2-5-1-3/IR72046-B-R-8-3-1-3	IR 72046-B-R-8-3-1-3	IR 4630-22-2-5-1-3	Single cross
53	IR11T202	5059.47	2012	IRRI149/IR61920-3B-22-2-1(NSICRC106	IR 61920-3B-22-2-1 (NSIC RC 106	IRRI 149	Single cross
54	BR8943-B-1-2-5	5056.37	2014	NA	NA	0	0
55	IR71895-3R-9-3-1-B	5046.01	2007	NA	IR 65185-3B-8-3-2 (PSB RC 84)	IR 55182-3B-14-3-2	Single cross
56	IR86385-117-1-1-B	5044.98	2012	IRRI149/IRRI128	IR 61920-3B-22-2-1 (NSIC RC 106	IRRI 149	Single cross
57	IR77674-3B-8-2-2-14-2-AJY	5039	2011	NA	IR 61920-3B-22-2-1 (NSIC RC 106	IR 71730-51-2	Single cross
59	BINA dhan8	5031.35	2012	NA	NA	NA	NA
60	IR77664-B-25-1-2-1-3-12-3-AJY1	5027.06	2008	IR71606-1-1-4-2-3-1-2(NSIC110/IR65195-3B-13-2-3(PSBRC86)	IR 65195-3B-13-2-3 (PSB RC 86)	IR 71606-1-1-4-2-3-1-2 (NSIC 110	Single cross
62	IR12T157	5013.97	2014	IRRI149/IRRI126	IRRI 126	IRRI 149	Single cross
63	BR8962-259-21-2-607-PHY8	5004.42	2012	NA	NA	0	0
64	IR77660-B-9-1-3-2-1-17-4-1	5002.19	2012	IR69726-80-1-3/IR64680-81-2-2-1-3	IR 64680-81-2-2-1-3	IR 69726-80-1-3	Single cross
Refrences:
	AFACI Homepage. http://www.afaci.org/country/tha/about/view. Accessed 9 Jun 2022
	GRiSP Annual Report 2014. Annual Report 80
	Lamo J, Tongoona P, Sie M, et al. (2017) Upland Rice breeding in Uganda: initiatives and progress. IntechOpen
	Goloran JB, Johnson-Beebout SE, Morete MJ, et al (2019) Grain Zn concentrations and yield of Zn-biofortified versus Zn-efficient rice genotypes under contrasting growth conditions. Field Crops Res 234:26–32. https://doi.org/10.1016/j.fcr.2019.01.011

### Sheet: Supplementary Table 3
Table 3: The selected core Panel lines depicting higher yields under direct seeded conditions (DSR) with their breeding values and yields under transplanted conditions
Designation	Parentage	*Salinity-Stress conditions	***Transplanted conditions	**Direct-Seeded Rice (DSR)
		Breeding Values_Yield(Kg/h)	Grain Yield (Kg/h)	Grain Yield (Kg/h)	PH (cm)	DTF
IR58443-6B-10-3	AT401/IR31868-64-2-3-3-3	2637.42	6837.24	4758.3	91.34	95
IR16T1110	IR13T101/PR38012-3B-3-1	2062.65	8308.62	2195.1	92.67	94
IR16T1086	IR106469:2//IR73012-137-2-2-2/PSBRC10(IR50404-57-2-2-3)	2028.48	6351.42	2382.95	104.5	86
IR16T1661	IR10F336/IR55179-3B-11-3	2025.8	6930.06	3705.85	111.67	87
IR16T1018	IR66946-3R-178-1-1/PUSABASMATI1	1962.71	7880.83	3076.5	100.67	97
IRRI 185 (Salinas 20)	IR 84674/IR 82855	2322	NA	1386	66	96
A69-1	BG94-1/POKKALI	2200.03	7939.73	2960.5	93.84	101
IR29	IR833-6-2-1-1//IR1561-149-1/IR1737	1636.07	4432.63	2520.4	75.17	84
*	The breeding values have been obtained from the historical salinity breeding trials undertaken at IRRI from 2008-2019
**	The grain yields were obtained from DSR trials organized during dry season 2021
***	The grain yields were obtained from Transplanted, non-stress trials organized during dry season 2021
